# Enhanced detection of RNA modifications and mappability with high-accuracy nanopore RNA basecalling models

**DOI:** 10.1101/2023.11.28.568965

**Authors:** Gregor Diensthuber, Leszek Pryszcz, Laia Llovera, Morghan C Lucas, Anna Delgado-Tejedor, Sonia Cruciani, Jean-Yves Roignant, Oguzhan Begik, Eva Maria Novoa

**Author notes:** These authors contributed equally (Gregor Diensthuber, Leszek Pryszcz). Correspondence to: Oguzhan Begik and Eva Maria Novoa.

## Abstract

In recent years, nanopore direct RNA sequencing (DRS) has established itself as a valuable tool for studying the epitranscriptome, due to its ability to detect multiple modifications within the same full-length native RNA molecules. While RNA modifications can be identified in the form of systematic basecalling ‘errors’ in DRS datasets, *N6*-methyladenosine (m^6^A) modifications produce relatively low ‘errors’ compared to other RNA modifications, limiting the applicability of this approach to m^6^A sites that are modified at high stoichiometries. Here, we demonstrate that the use of alternative RNA basecalling models, trained with fully unmodified sequences, increases the ‘error’ signal of m^6^A, leading to enhanced detection and improved sensitivity even at low stoichiometries. Moreover, we find that high-accuracy alternative RNA basecalling models can show up to 97% median basecalling accuracy, outperforming currently available RNA basecalling models, which show 91% median basecalling accuracy. Notably, the use of high-accuracy basecalling models is accompanied by a significant increase in the number of mapped reads –especially in shorter RNA fractions– and increased basecalling error signatures at pseudouridine (Ψ) and N1-methylpseudouridine (m^1^Ψ) modified sites. Overall, our work demonstrates that alternative RNA basecalling models can be used to improve the detection of RNA modifications, read mappability and basecalling accuracy in nanopore DRS datasets.
