## Supplementary Tables for "Enhanced detection of RNA modifications and mappability with high-accuracy nanopore RNA basecalling models"

### Sheet: Table S1
Table S1. RNA basecalling models
	DEFAULT	IVT	SUP
Software used for model training	taiyaki	taiyaki	bonito
Alternative model name	rna_r9.4.1_70bps_hac	rna_r9.4.1_70bps_ivt_hac	rna_r9.4.1_70bps_sup
Training set	not disclosed	nanopore-wgs-consortium	PRJEB40872
Num. Reads used for training	not disclosed	16246	158413
Model type	flip-flop	flip-flop	CRF-CTC
Model size [parameters in millions]	1.98532	1.98532	27
Median % identity to reference (human)	91.4	88.2	97
Distribution	guppy v6.0.6	This work	This work
Basecaller support	All guppy versions	All guppy versions	Guppy v5 and later

### Sheet: Table S2
Table S2. Fast5 files used in this study
	Sample Name	Sample Description	Selection	Replicate	Publication	Database	Data Accesion	Sample Accession
SYNTHETIC (curlcakes, UNM-S, eGFP-vaccine)	Curlcake_Unm	curlcakes1-4, fully unmodified	p(A)+	rep1	Liu* and Begik* et al., Nat. Commun., 2019	SRA	PRJNA511582	SAMN10640338
	Curlcakes_m6A	curlcakes1-4, fully m6A modified	p(A)+	rep1	Liu* and Begik* et al., Nat. Commun., 2019	SRA	PRJNA511582	SAMN10640337
	Curlcakes_pU	curlcakes1-4, fully Ψ modified	p(A)+	rep1	Begik* and Lucas* et al., Nat. Biotechnol., 2021	SRA	PRJNA549001	SAMN12061293
	Curlcake_m5C	curlcakes1-4, fully m5C modified	p(A)+	rep1	Begik* and Lucas* et al., Nat. Biotechnol., 2021	SRA	PRJNA563591	SAMN12684060
	Curlcake 5hmC	curlcakes1-4, fully hm5C modified	p(A)+	rep1	Begik* and Lucas* et al., Nat. Biotechnol., 2021	SRA	PRJNA548268	SAMN12015795
	Curlcake_m5U	curlcakes1-4, fully m5U modified	p(A)+	rep1	This work	ENA	PRJEB67632	ERS16497411
	Curlcake_ac4C	curlcakes1-4, fully ac4C modified	p(A)+	rep1	This work	ENA	PRJEB67632	ERS16497412
	Curlcake_m1Y	curlcakes1-4, fully m1Ψ modified	p(A)+	rep1	This work	ENA	PRJEB67632	ERS16497413
	Curlcake_m6A_stoich	curlcakes1-4; bc1 = 12,5% m6A, bc2 = 75% m6A, bc3 = 50% m6A, bc4 = 25% m6A	p(A)+	rep1	Cruciani*, Delgado-Tejedor* and Pryszcz* et al., bioRxiv, 2023	ENA	PRJEB61874	ERS15535289 = bc1 (12.5%); ERS15535287 = bc4 (25%); ERS15535288 = bc3 (50%); ERS15535289 = bc2 (75%)
	UNM-S	B. subtilis guanine riboswitch, B. subtilis lysine riboswitch and Tetrahymena ribozyme, fully unmodified	p(A)+	rep1	Begik* and Lucas* et al., Nat. Biotechnol., 2021	SRA	PRJNA575545	SAMN12900250
	UNM-S	B. subtilis guanine riboswitch, B. subtilis lysine riboswitch and Tetrahymena ribozyme, fully unmodified	p(A)+	rep2	This work	ENA	PRJEB67632	ERS16497414
	UNM-S	B. subtilis guanine riboswitch, B. subtilis lysine riboswitch and Tetrahymena ribozyme, fully unmodified	p(A)+	rep3	This work	ENA	PRJEB67632	ERS16497415
	eGFP_vaccine_U	synthetic RNA vaccine with eGFP CDS, fully unmodified	p(A)+	rep1	Gunter et al., Nat. Commun., 2023	SRA	PRJNA856796	SRR22888949
	eGFP_vaccine_m1Ψ	synthetic RNA vaccine with eGFP CDS, fully m1Ψ modified	p(A)+	rep1	Gunter et al., Nat. Commun., 2023	SRA	PRJNA856796	SRR22888950
IN VIVO (H. sapiens, M. musculus, X. laevis, S. cerevisiae, A. thaliana)	HEK293T_wt	HEK293T wildtype cells	p(A)+	rep1	Pratanwanich et al., Nat. Biotechnol., 2021	ENA	PRJEB40872	SAMEA7458295
	HEK293T_wt	HEK293T wildtype cells	p(A)+	rep2	Pratanwanich et al., Nat. Biotechnol., 2021	ENA	PRJEB40872	SAMEA7700689
	HEK293T_wt	HEK293T wildtype cells	p(A)+	rep3	Pratanwanich et al., Nat. Biotechnol., 2021	ENA	PRJEB40872	SAMEA7458297
	HEK293T_Mettl3_KO	HEK293T Mettl3-/- cells	p(A)+	rep1	Pratanwanich et al., Nat. Biotechnol., 2021	ENA	PRJEB40872	SAMEA7458292
	HEK293T_Mettl3_KO	HEK293T Mettl3-/- cells	p(A)+	rep2	Pratanwanich et al., Nat. Biotechnol., 2021	ENA	PRJEB40872	SAMEA7458293
	HEK293T_Mettl3_KO	HEK293T Mettl3-/- cells	p(A)+	rep3	Pratanwanich et al., Nat. Biotechnol., 2021	ENA	PRJEB40872	SAMEA7458294
	m.musculus	M. musculus brain	p(A)+	rep1	Nguyen et al., Nat. Biotechnol., 2022	SRA	SRP363295	SRR16996275
	x.laevis	X. laevis embryo	p(A)+	rep1	Nguyen et al., Nat. Biotechnol., 2022	SRA	SRP363295	SRR18307965
	s.cerevisiae	S. cerevisiae (Sk1)	p(A)+	rep1	Liu et al., Nat. Commun., 2019	SRA	PRJNA521324	SAMN10883273
	a.thaliana	a. thaliana	p(A)+	rep1	Parker et al., Elife, 2022	ENA	PRJEB32782	SAMEA5739397

### Sheet: Table S3
Table S3. Fastq files generated by this study and associated processed files
	Sample-ID	Sample Description	Replicate	basecalling model (short)	processed file #1	processed file #2	processed file #3	processed file #4	GEO Accesion	Sample Accession
SYNTHETIC (RNA modification benchmarking)	Curlcake_Unm_rep1_default	Curlcake_Unm	rep1	default	Curlcake_Unm_rep1_default_per_position.csv				GSE246151	GSM7863651
	Curlcake_Unm_rep1_ivt			ivt	Curlcake_Unm_rep1_ivt_per_position.csv				GSE246151	GSM7863652
	Curlcake_Unm_rep1_sup			sup	Curlcake_Unm_rep1_sup_per_position.csv				GSE246151	GSM7863653
	Curlcake_m6A_rep1_default	Curlcake_m6A	rep1	default	Curlcake_m6A_rep1_default_per_position.csv				GSE246151	GSM7863654
	Curlcake_m6A_rep1_ivt			ivt	Curlcake_m6A_rep1_ivt_per_position.csv				GSE246151	GSM7863655
	Curlcake_m6A_rep1_sup			sup	Curlcake_m6A_rep1_sup_per_position.csv				GSE246151	GSM7863656
	Curlcake_pU_rep1_default	Curlcake_pU	rep1	default	Curlcake_pU_rep1_default_per_position.csv				GSE246151	GSM7863657
	Curlcake_pU_rep1_ivt			ivt	Curlcake_pU_rep1_ivt_per_position.csv				GSE246151	GSM7863658
	Curlcake_pU_rep1_sup			sup	Curlcake_pU_rep1_sup_per_position.csv				GSE246151	GSM7863659
	Curlcake_m5C_rep1_default	Curlcake_m5C	rep1	default	Curlcake_m5C_rep1_default_per_position.csv				GSE246151	GSM7863660
	Curlcake_m5C_rep1_ivt			ivt	Curlcake_m5C_rep1_ivt_per_position.csv				GSE246151	GSM7863661
	Curlcake_m5C_rep1_sup			sup	Curlcake_m5C_rep1_sup_per_position.csv				GSE246151	GSM7863662
	Curlcake_5hmC_rep1_default	Curlcake_5hmC	rep1	default	Curlcake_5hmC_rep1_default_per_position.csv				GSE246151	GSM7863663
	Curlcake_5hmC_rep1_ivt			ivt	Curlcake_5hmC_rep1_ivt_per_position.csv				GSE246151	GSM7863664
	Curlcake_5hmC_rep1_sup			sup	Curlcake_5hmC_rep1_sup_per_position.csv				GSE246151	GSM7863665
	Curlcake_m5U_rep1_default	Curlcake_m5U	rep1	default	Curlcake_m5U_rep1_default_per_position.csv				GSE246151	GSM7863666
	Curlcake_m5U_rep1_ivt			ivt	Curlcake_m5U_rep1_ivt_per_position.csv				GSE246151	GSM7863667
	Curlcake_m5U_rep1_sup			sup	Curlcake_m5U_rep1_sup_per_position.csv				GSE246151	GSM7863668
	Curlcake_ac4C_rep1_default	Curlcake_ac4C	rep1	default	Curlcake_ac4C_rep1_default_per_position.csv				GSE246151	GSM7863669
	Curlcake_ac4C_rep1_ivt			ivt	Curlcake_ac4C_rep1_ivt_per_position.csv				GSE246151	GSM7863670
	Curlcake_ac4C_rep1_sup			sup	Curlcake_ac4C_rep1_sup_per_position.csv				GSE246151	GSM7863671
	Curlcake_m1Y_rep1_default	Curlcake_m1Y	rep1	default	Curlcake_m1Y_rep1_default_per_position.csv				GSE246151	GSM7863672
	Curlcake_m1Y_rep1_ivt			ivt	Curlcake_m1Y_rep1_ivt_per_position.csv				GSE246151	GSM7863673
	Curlcake_m1Y_rep1_sup			sup	Curlcake_m1Y_rep1_sup_per_position.csv				GSE246151	GSM7863674
	Curlcake_m6A_stoich_rep1_default	Curlcake_m6A_stoich	rep1	default	Curlcake_m6A_stoich_rep1_12.5_default_5mer.tsv	Curlcake_m6A_stoich_rep1_25_default_5mer.tsv	Curlcake_m6A_stoich_rep1_50_default_5mer.tsv	Curlcake_m6A_stoich_rep1_75_default_5mer.tsv	GSE246151	GSM7863675
	Curlcake_m6A_stoich_rep1_ivt			ivt	Curlcake_m6A_stoich_rep1_12.5_ivt_5mer.tsv	Curlcake_m6A_stoich_rep1_25_ivt_5mer.tsv	Curlcake_m6A_stoich_rep1_50_ivt_5mer.tsv	Curlcake_m6A_stoich_rep1_75_ivt_5mer.tsv	GSE246151	GSM7863676
	Curlcake_m6A_stoich_rep1_sup			sup	Curlcake_m6A_stoich_rep1_12.5_sup_5mer.tsv	Curlcake_m6A_stoich_rep1_25_sup_5mer.tsv	Curlcake_m6A_stoich_rep1_50_sup_5mer.tsv	Curlcake_m6A_stoich_rep1_75_sup_5mer.tsv	GSE246151	GSM7863677
IN VIVO (m6A analysis)	HEK293T_WT_rep1_default	HEK293T_WT	rep1	default	wt_vs_ko_default_eligos2.txt	human.tsv	readlengths_default_rep1.txt		GSE246151	GSM7863678
	HEK293T_WT_rep1_ivt			ivt	wt_vs_ko_ivt_eligos2.txt	human.tsv	readlengths_ivt_rep1.txt		GSE246151	GSM7863679
	HEK293T_WT_rep1_sup			sup	wt_vs_ko_sup_eligos2.txt	human.tsv	readlengths_sup_rep1.txt		GSE246151	GSM7863680
	HEK293T_WT_rep2_default	HEK293T_WT	rep2	default	wt_vs_ko_default_eligos2.txt		readlengths_default_rep2.txt		GSE246151	GSM7863681
	HEK293T_WT_rep2_ivt			ivt	wt_vs_ko_ivt_eligos2.txt		readlengths_ivt_rep2.txt		GSE246151	GSM7863682
	HEK293T_WT_rep2_sup			sup	wt_vs_ko_sup_eligos2.txt		readlengths_sup_rep2.txt		GSE246151	GSM7863683
	HEK293T_WT_rep3_default	HEK293T_WT	rep3	default	wt_vs_ko_default_eligos2.txt		readlengths_default_rep3.txt		GSE246151	GSM7863684
	HEK293T_WT_rep3_ivt			ivt	wt_vs_ko_ivt_eligos2.txt		readlengths_ivt_rep3.txt		GSE246151	GSM7863685
	HEK293T_WT_rep3_sup			sup	wt_vs_ko_sup_eligos2.txt		readlengths_sup_rep3.txt		GSE246151	GSM7863686
	HEK293T_Mettl3_KO_rep1_default	HEK293T_Mettl3_KO	rep1	default	wt_vs_ko_default_eligos2.txt				GSE246151	GSM7863687
	HEK293T_Mettl3_KO_rep1_ivt			ivt	wt_vs_ko_ivt_eligos2.txt				GSE246151	GSM7863688
	HEK293T_Mettl3_KO_rep1_sup			sup	wt_vs_ko_sup_eligos2.txt				GSE246151	GSM7863689
	HEK293T_Mettl3_KO_rep2_default	HEK293T_Mettl3_KO	rep2	default	wt_vs_ko_default_eligos2.txt				GSE246151	GSM7863690
	HEK293T_Mettl3_KO_rep2_ivt			ivt	wt_vs_ko_ivt_eligos2.txt				GSE246151	GSM7863691
	HEK293T_Mettl3_KO_rep2_sup			sup	wt_vs_ko_sup_eligos2.txt				GSE246151	GSM7863692
	HEK293T_Mettl3_KO_rep3_default	HEK293T_Mettl3_KO	rep3	default	wt_vs_ko_default_eligos2.txt				GSE246151	GSM7863693
	HEK293T_Mettl3_KO_rep3_ivt			ivt	wt_vs_ko_ivt_eligos2.txt				GSE246151	GSM7863694
	HEK293T_Mettl3_KO_rep3_sup			sup	wt_vs_ko_sup_eligos2.txt				GSE246151	GSM7863695
IN VIVO (read accuracy and mapping comp.)	m.musculus_rep1_default	m.musculus	rep1	default	mouse.tsv				GSE246151	GSM7863696
	m.musculus_rep1_ivt			ivt	mouse.tsv				GSE246151	GSM7863697
	m.musculus_rep1_sup			sup	mouse.tsv				GSE246151	GSM7863698
	x.laevis_rep1_default	x.laevis	rep1	default	x_laevis.tsv				GSE246151	GSM7863699
	x.laevis_rep1_ivt			ivt	x_laevis.tsv				GSE246151	GSM7863700
	x.laevis_rep1_sup			sup	x_laevis.tsv				GSE246151	GSM7863701
	s.cerevisiae_rep1_default	s.cerevisiae	rep1	default	yeast.tsv				GSE246151	GSM7863702
	s.cerevisiae_rep1_ivt			ivt	yeast.tsv				GSE246151	GSM7863703
	s.cerevisiae_rep1_sup			sup	yeast.tsv				GSE246151	GSM7863704
	a.thaliana_rep1_default	a.thaliana	rep1	default	a_thaliana.tsv				GSE246151	GSM7863705
	a.thaliana_rep1_ivt			ivt	a_thaliana.tsv				GSE246151	GSM7863706
	a.thaliana_rep1_sup			sup	a_thaliana.tsv				GSE246151	GSM7863707
SYNTHETIC (mapping comp.)	UNM-S_rep1_default	UNM-S	rep1	default	readlengths_UNM-S_rep1_default.txt				GSE246151	GSM7863708
	UNM-S_rep1_ivt			ivt	readlengths_UNM-S_rep1_ivt.txt				GSE246151	GSM7863709
	UNM-S_rep1_sup			sup	readlengths_UNM-S_rep1_sup.txt				GSE246151	GSM7863710
	UNM-S_rep2_default	UNM-S	rep2	default	readlengths_UNM-S_rep2_default.txt				GSE246151	GSM7863711
	UNM-S_rep2_ivt			ivt	readlengths_UNM-S_rep2_ivt.txt				GSE246151	GSM7863712
	UNM-S_rep2_sup			sup	readlengths_UNM-S_rep2_sup.txt				GSE246151	GSM7863713
	UNM-S_rep3_default	UNM-S	rep3	default	readlengths_UNM-S_rep3_default.txt				GSE246151	GSM7863714
	UNM-S_rep3_ivt			ivt	readlengths_UNM-S_rep3_ivt.txt				GSE246151	GSM7863715
	UNM-S_rep3_sup			sup	readlengths_UNM-S_rep3_sup.txt				GSE246151	GSM7863716
SYNTHETIC (eGFP vaccine)	eGFP_vaccine_U_rep1_default	eGFP_vaccine_U	rep1	default	eGFP_vaccine_U_rep1_default.csv				GSE246151	GSM7863717
	eGFP_vaccine_U_rep1_sup			sup	eGFP_vaccine_U_rep1_sup.csv				GSE246151	GSM7863718
	eGFP_vaccine_m1Y_rep1_default	eGFP_vaccine_m1Ψ	rep2	default	eGFP_vaccine_m1Y_rep1_default.csv				GSE246151	GSM7863719
	eGFP_vaccine_m1Y_rep1_sup			sup	eGFP_vaccine_m1Y_rep1_sup.csv				GSE246151	GSM7863720

### Sheet: Table S4
Table S4. Basecalling and mapping statistics
	Sample-ID	Sample Description	Replicate	basecalling model (short)	basecalling model (long)	guppy version	basecalled reads (fastq)	mapping software	mapping settings	reference file	uniquely mapped reads (-F 260)	% uniquely mapped
SYNTHETIC (curlcakes)	Curlcake_Unm_rep1_default	Curlcake_Unm	rep1	default	rna_r9.4.1_70bps_hac.cfg	6.0.6	846895	graphmap (v0.5.2)	--rebuild-index -v 1 --double-index --mapq -1 -x sensitive -z 1 -K fastq --min-read-len 0 -A 7 -k 5	curlcake_constructs_EcoRV_BamHI_digestion.fasta	679139	80.1916
	Curlcake_Unm_rep1_ivt			ivt	rna_r9.4.1_70bps_ivt_hac.cfg	6.0.6		graphmap (v0.5.2)	--rebuild-index -v 1 --double-index --mapq -1 -x sensitive -z 1 -K fastq --min-read-len 0 -A 7 -k 5	curlcake_constructs_EcoRV_BamHI_digestion.fasta	672093	79.3597
	Curlcake_Unm_rep1_sup			sup	rna_r9.4.1_70bps_sup.cfg	6.0.6		graphmap (v0.5.2)	--rebuild-index -v 1 --double-index --mapq -1 -x sensitive -z 1 -K fastq --min-read-len 0 -A 7 -k 5	curlcake_constructs_EcoRV_BamHI_digestion.fasta	682348	80.5706
	Curlcake_m6A_rep1_default	Curlcake_m6A	rep1	default	rna_r9.4.1_70bps_hac.cfg	6.0.6	639088	graphmap (v0.5.2)	--rebuild-index -v 1 --double-index --mapq -1 -x sensitive -z 1 -K fastq --min-read-len 0 -A 7 -k 5	curlcake_constructs_EcoRV_BamHI_digestion.fasta	473635	74.1111
	Curlcake_m6A_rep1_ivt			ivt	rna_r9.4.1_70bps_ivt_hac.cfg	6.0.6		graphmap (v0.5.2)	--rebuild-index -v 1 --double-index --mapq -1 -x sensitive -z 1 -K fastq --min-read-len 0 -A 7 -k 5	curlcake_constructs_EcoRV_BamHI_digestion.fasta	434227	67.9448
	Curlcake_m6A_rep1_sup			sup	rna_r9.4.1_70bps_sup.cfg	6.0.6		graphmap (v0.5.2)	--rebuild-index -v 1 --double-index --mapq -1 -x sensitive -z 1 -K fastq --min-read-len 0 -A 7 -k 5	curlcake_constructs_EcoRV_BamHI_digestion.fasta	471573	73.7884
	Curlcake_pU_rep1_default	Curlcake_pU	rep1	default	rna_r9.4.1_70bps_hac.cfg	6.0.6	42386	graphmap (v0.5.2)	--rebuild-index -v 1 --double-index --mapq -1 -x sensitive -z 1 -K fastq --min-read-len 0 -A 7 -k 5	curlcake_constructs_EcoRV_BamHI_digestion.fasta	16669	39.3267
	Curlcake_pU_rep1_ivt			ivt	rna_r9.4.1_70bps_ivt_hac.cfg	6.0.6		graphmap (v0.5.2)	--rebuild-index -v 1 --double-index --mapq -1 -x sensitive -z 1 -K fastq --min-read-len 0 -A 7 -k 5	curlcake_constructs_EcoRV_BamHI_digestion.fasta	13982	32.9873
	Curlcake_pU_rep1_sup			sup	rna_r9.4.1_70bps_sup.cfg	6.0.6		graphmap (v0.5.2)	--rebuild-index -v 1 --double-index --mapq -1 -x sensitive -z 1 -K fastq --min-read-len 0 -A 7 -k 5	curlcake_constructs_EcoRV_BamHI_digestion.fasta	18353	43.2997
	Curlcake_m5C_rep1_default	Curlcake_m5C	rep1	default	rna_r9.4.1_70bps_hac.cfg	6.0.6	415453	graphmap (v0.5.2)	--rebuild-index -v 1 --double-index --mapq -1 -x sensitive -z 1 -K fastq --min-read-len 0 -A 7 -k 5	curlcake_constructs_EcoRV_BamHI_digestion.fasta	320080	77.0436
	Curlcake_m5C_rep1_ivt			ivt	rna_r9.4.1_70bps_ivt_hac.cfg	6.0.6		graphmap (v0.5.2)	--rebuild-index -v 1 --double-index --mapq -1 -x sensitive -z 1 -K fastq --min-read-len 0 -A 7 -k 5	curlcake_constructs_EcoRV_BamHI_digestion.fasta	305551	73.5465
	Curlcake_m5C_rep1_sup			sup	rna_r9.4.1_70bps_sup.cfg	6.0.6		graphmap (v0.5.2)	--rebuild-index -v 1 --double-index --mapq -1 -x sensitive -z 1 -K fastq --min-read-len 0 -A 7 -k 5	curlcake_constructs_EcoRV_BamHI_digestion.fasta	329863	79.3984
	Curlcake_5hmC_rep1_default	Curlcake_5hmC	rep1	default	rna_r9.4.1_70bps_hac.cfg	6.0.6	111015	graphmap (v0.5.2)	--rebuild-index -v 1 --double-index --mapq -1 -x sensitive -z 1 -K fastq --min-read-len 0 -A 7 -k 5	curlcake_constructs_EcoRV_BamHI_digestion.fasta	80856	72.8334
	Curlcake_5hmC_rep1_ivt			ivt	rna_r9.4.1_70bps_ivt_hac.cfg	6.0.6		graphmap (v0.5.2)	--rebuild-index -v 1 --double-index --mapq -1 -x sensitive -z 1 -K fastq --min-read-len 0 -A 7 -k 5	curlcake_constructs_EcoRV_BamHI_digestion.fasta	79201	71.3426
	Curlcake_5hmC_rep1_sup			sup	rna_r9.4.1_70bps_sup.cfg	6.0.6		graphmap (v0.5.2)	--rebuild-index -v 1 --double-index --mapq -1 -x sensitive -z 1 -K fastq --min-read-len 0 -A 7 -k 5	curlcake_constructs_EcoRV_BamHI_digestion.fasta	86112	77.5679
	Curlcake_m5U_rep1_default	Curlcake_m5U	rep1	default	rna_r9.4.1_70bps_hac.cfg	6.0.6	24617	graphmap (v0.5.2)	--rebuild-index -v 1 --double-index --mapq -1 -x sensitive -z 1 -K fastq --min-read-len 0 -A 7 -k 5	curlcake_constructs_EcoRV_BamHI_digestion.fasta	20696	84.072
	Curlcake_m5U_rep1_ivt			ivt	rna_r9.4.1_70bps_ivt_hac.cfg	6.0.6		graphmap (v0.5.2)	--rebuild-index -v 1 --double-index --mapq -1 -x sensitive -z 1 -K fastq --min-read-len 0 -A 7 -k 5	curlcake_constructs_EcoRV_BamHI_digestion.fasta	19853	80.6475
	Curlcake_m5U_rep1_sup			sup	rna_r9.4.1_70bps_sup.cfg	6.0.6		graphmap (v0.5.2)	--rebuild-index -v 1 --double-index --mapq -1 -x sensitive -z 1 -K fastq --min-read-len 0 -A 7 -k 5	curlcake_constructs_EcoRV_BamHI_digestion.fasta	21150	85.9162
	Curlcake_ac4C_rep1_default	Curlcake_ac4C	rep1	default	rna_r9.4.1_70bps_hac.cfg	6.0.6	776867	graphmap (v0.5.2)	--rebuild-index -v 1 --double-index --mapq -1 -x sensitive -z 1 -K fastq --min-read-len 0 -A 7 -k 5	curlcake_constructs_EcoRV_BamHI_digestion.fasta	622729	80.159
	Curlcake_ac4C_rep1_ivt			ivt	rna_r9.4.1_70bps_ivt_hac.cfg	6.0.6		graphmap (v0.5.2)	--rebuild-index -v 1 --double-index --mapq -1 -x sensitive -z 1 -K fastq --min-read-len 0 -A 7 -k 5	curlcake_constructs_EcoRV_BamHI_digestion.fasta	595864	76.7009
	Curlcake_ac4C_rep1_sup			sup	rna_r9.4.1_70bps_sup.cfg	6.0.6		graphmap (v0.5.2)	--rebuild-index -v 1 --double-index --mapq -1 -x sensitive -z 1 -K fastq --min-read-len 0 -A 7 -k 5	curlcake_constructs_EcoRV_BamHI_digestion.fasta	630145	81.1136
	Curlcake_m1Y_rep1_default	Curlcake_m1Y	rep1	default	rna_r9.4.1_70bps_hac.cfg	6.0.6	206914	graphmap (v0.5.2)	--rebuild-index -v 1 --double-index --mapq -1 -x sensitive -z 1 -K fastq --min-read-len 0 -A 7 -k 5	curlcake_constructs_EcoRV_BamHI_digestion.fasta	185507	89.6542
	Curlcake_m1Y_rep1_ivt			ivt	rna_r9.4.1_70bps_ivt_hac.cfg	6.0.6		graphmap (v0.5.2)	--rebuild-index -v 1 --double-index --mapq -1 -x sensitive -z 1 -K fastq --min-read-len 0 -A 7 -k 5	curlcake_constructs_EcoRV_BamHI_digestion.fasta	178789	86.4074
	Curlcake_m1Y_rep1_sup			sup	rna_r9.4.1_70bps_sup.cfg	6.0.6		graphmap (v0.5.2)	--rebuild-index -v 1 --double-index --mapq -1 -x sensitive -z 1 -K fastq --min-read-len 0 -A 7 -k 5	curlcake_constructs_EcoRV_BamHI_digestion.fasta	187608	90.6696
	Curlcake_m6A_stoich_rep1_default	Curlcake_m6A_stoich	rep1	default	rna_r9.4.1_70bps_hac.cfg	6.0.6	235880	graphmap (v0.5.2)	--rebuild-index -v 1 --double-index --mapq -1 -x sensitive -z 1 -K fastq --min-read-len 0 -A 7 -k 5	curlcake_constructs_EcoRV_BamHI_digestion.fasta	220459	93.4624
	Curlcake_m6A_stoich_rep1_ivt			ivt	rna_r9.4.1_70bps_ivt_hac.cfg	6.0.6		graphmap (v0.5.2)	--rebuild-index -v 1 --double-index --mapq -1 -x sensitive -z 1 -K fastq --min-read-len 0 -A 7 -k 5	curlcake_constructs_EcoRV_BamHI_digestion.fasta	215143	91.2087
	Curlcake_m6A_stoich_rep1_sup			sup	rna_r9.4.1_70bps_sup.cfg	6.0.6		graphmap (v0.5.2)	--rebuild-index -v 1 --double-index --mapq -1 -x sensitive -z 1 -K fastq --min-read-len 0 -A 7 -k 5	curlcake_constructs_EcoRV_BamHI_digestion.fasta	224675	95.2497
IN VIVO (m6A analysis)	HEK293T_WT_rep1_default	HEK293T_WT	rep1	default	rna_r9.4.1_70bps_hac.cfg	6.0.6	1040661	minimap2 (v2.17)	-uf -ax splice -k14	Homo_sapiens.GRCh38.dna_sm.primary_assembly.fa	986750	94.8195
	HEK293T_WT_rep1_ivt			ivt	rna_r9.4.1_70bps_ivt_hac.cfg	6.0.6		minimap2 (v2.17)	-uf -ax splice -k14	Homo_sapiens.GRCh38.dna_sm.primary_assembly.fa	957956	92.0526
	HEK293T_WT_rep1_sup			sup	rna_r9.4.1_70bps_sup.cfg	6.0.6		minimap2 (v2.17)	-uf -ax splice -k14	Homo_sapiens.GRCh38.dna_sm.primary_assembly.fa	1000634	96.1537
	HEK293T_WT_rep2_default	HEK293T_WT	rep2	default	rna_r9.4.1_70bps_hac.cfg	6.0.6	1380000	minimap2 (v2.17)	-uf -ax splice -k14	Homo_sapiens.GRCh38.dna_sm.primary_assembly.fa	1273471	92.2805
	HEK293T_WT_rep2_ivt			ivt	rna_r9.4.1_70bps_ivt_hac.cfg	6.0.6		minimap2 (v2.17)	-uf -ax splice -k14	Homo_sapiens.GRCh38.dna_sm.primary_assembly.fa	1228868	89.0484
	HEK293T_WT_rep2_sup			sup	rna_r9.4.1_70bps_sup.cfg	6.0.6		minimap2 (v2.17)	-uf -ax splice -k14	Homo_sapiens.GRCh38.dna_sm.primary_assembly.fa	1301004	94.2757
	HEK293T_WT_rep3_default	HEK293T_WT	rep3	default	rna_r9.4.1_70bps_hac.cfg	6.0.6	513668	minimap2 (v2.17)	-uf -ax splice -k14	Homo_sapiens.GRCh38.dna_sm.primary_assembly.fa	463205	90.176
	HEK293T_WT_rep3_ivt			ivt	rna_r9.4.1_70bps_ivt_hac.cfg	6.0.6		minimap2 (v2.17)	-uf -ax splice -k14	Homo_sapiens.GRCh38.dna_sm.primary_assembly.fa	421983	82.1509
	HEK293T_WT_rep3_sup			sup	rna_r9.4.1_70bps_sup.cfg	6.0.6		minimap2 (v2.17)	-uf -ax splice -k14	Homo_sapiens.GRCh38.dna_sm.primary_assembly.fa	475638	92.5964
	HEK293T_Mettl3_KO_rep1_default	HEK293T_Mettl3_KO	rep1	default	rna_r9.4.1_70bps_hac.cfg	6.0.6	1482210	minimap2 (v2.17)	-uf -ax splice -k14	Homo_sapiens.GRCh38.dna_sm.primary_assembly.fa	1407612	94.9671
	HEK293T_Mettl3_KO_rep1_ivt			ivt	rna_r9.4.1_70bps_ivt_hac.cfg	6.0.6		minimap2 (v2.17)	-uf -ax splice -k14	Homo_sapiens.GRCh38.dna_sm.primary_assembly.fa	1366339	92.1826
	HEK293T_Mettl3_KO_rep1_sup			sup	rna_r9.4.1_70bps_sup.cfg	6.0.6		minimap2 (v2.17)	-uf -ax splice -k14	Homo_sapiens.GRCh38.dna_sm.primary_assembly.fa	1428865	96.401
	HEK293T_Mettl3_KO_rep2_default	HEK293T_Mettl3_KO	rep2	default	rna_r9.4.1_70bps_hac.cfg	6.0.6	1783589	minimap2 (v2.17)	-uf -ax splice -k14	Homo_sapiens.GRCh38.dna_sm.primary_assembly.fa	1665581	93.3837
	HEK293T_Mettl3_KO_rep2_ivt			ivt	rna_r9.4.1_70bps_ivt_hac.cfg	6.0.6		minimap2 (v2.17)	-uf -ax splice -k14	Homo_sapiens.GRCh38.dna_sm.primary_assembly.fa	1605860	90.0353
	HEK293T_Mettl3_KO_rep2_sup			sup	rna_r9.4.1_70bps_sup.cfg	6.0.6		minimap2 (v2.17)	-uf -ax splice -k14	Homo_sapiens.GRCh38.dna_sm.primary_assembly.fa	1692722	94.9054
	HEK293T_Mettl3_KO_rep3_default	HEK293T_Mettl3_KO	rep3	default	rna_r9.4.1_70bps_hac.cfg	6.0.6	1645075	minimap2 (v2.17)	-uf -ax splice -k14	Homo_sapiens.GRCh38.dna_sm.primary_assembly.fa	1552161	94.352
	HEK293T_Mettl3_KO_rep3_ivt			ivt	rna_r9.4.1_70bps_ivt_hac.cfg	6.0.6		minimap2 (v2.17)	-uf -ax splice -k14	Homo_sapiens.GRCh38.dna_sm.primary_assembly.fa	1498124	91.0672
	HEK293T_Mettl3_KO_rep3_sup			sup	rna_r9.4.1_70bps_sup.cfg	6.0.6		minimap2 (v2.17)	-uf -ax splice -k14	Homo_sapiens.GRCh38.dna_sm.primary_assembly.fa	1577038	95.8642
IN VIVO (cross-species analysis)	HEK293T_WT_rep1_default	HEK293T_WT	rep1	default	rna_r9.4.1_70bps_hac.cfg	6.0.6	1040661	minimap2 (v2.17)	-ax map-ont -k14	Homo_sapiens.GRCh38.cdna.all.fa	983949	94.5504
	HEK293T_WT_rep1_ivt			ivt	rna_r9.4.1_70bps_ivt_hac.cfg	6.0.6		minimap2 (v2.17)	-ax map-ont -k14	Homo_sapiens.GRCh38.cdna.all.fa	953901	91.663
	HEK293T_WT_rep1_sup			sup	rna_r9.4.1_70bps_sup.cfg	6.0.6		minimap2 (v2.17)	-ax map-ont -k14	Homo_sapiens.GRCh38.cdna.all.fa	999615	96.0558
	HEK293T_WT_rep2_default	HEK293T_WT	rep2	default	rna_r9.4.1_70bps_hac.cfg	6.0.6	1380000	minimap2 (v2.17)	-ax map-ont -k14	Homo_sapiens.GRCh38.cdna.all.fa	1263006	91.5222
	HEK293T_WT_rep2_ivt			ivt	rna_r9.4.1_70bps_ivt_hac.cfg	6.0.6		minimap2 (v2.17)	-ax map-ont -k14	Homo_sapiens.GRCh38.cdna.all.fa	1213097	87.9056
	HEK293T_WT_rep2_sup			sup	rna_r9.4.1_70bps_sup.cfg	6.0.6		minimap2 (v2.17)	-ax map-ont -k14	Homo_sapiens.GRCh38.cdna.all.fa	1297606	94.0294
	HEK293T_WT_rep3_default	HEK293T_WT	rep3	default	rna_r9.4.1_70bps_hac.cfg	6.0.6	513668	minimap2 (v2.17)	-ax map-ont -k14	Homo_sapiens.GRCh38.cdna.all.fa	456730	88.9154
	HEK293T_WT_rep3_ivt			ivt	rna_r9.4.1_70bps_ivt_hac.cfg	6.0.6		minimap2 (v2.17)	-ax map-ont -k14	Homo_sapiens.GRCh38.cdna.all.fa	415910	80.9686
	HEK293T_WT_rep3_sup			sup	rna_r9.4.1_70bps_sup.cfg	6.0.6		minimap2 (v2.17)	-ax map-ont -k14	Homo_sapiens.GRCh38.cdna.all.fa	472123	91.9121
	m.musculus_rep1_default	m.musculus	rep1	default	rna_r9.4.1_70bps_hac.cfg	6.0.6	1383267	minimap2 (v2.17)	-ax map-ont -k14	Mus_musculus.GRCm39.cdna.all.fa	1230659	88.9676
	m.musculus_rep1_ivt			ivt	rna_r9.4.1_70bps_ivt_hac.cfg	6.0.6		minimap2 (v2.17)	-ax map-ont -k14	Mus_musculus.GRCm39.cdna.all.fa	1151001	83.2089
	m.musculus_rep1_sup			sup	rna_r9.4.1_70bps_sup.cfg	6.0.6		minimap2 (v2.17)	-ax map-ont -k14	Mus_musculus.GRCm39.cdna.all.fa	1281361	92.6329
	x.laevis_rep1_default	x.laevis	rep1	default	rna_r9.4.1_70bps_hac.cfg	6.0.6	1774114	minimap2 (v2.17)	-ax map-ont -k14	xlaevisMRNA.fasta	1134109	63.9254
	x.laevis_rep1_ivt			ivt	rna_r9.4.1_70bps_ivt_hac.cfg	6.0.6		minimap2 (v2.17)	-ax map-ont -k14	xlaevisMRNA.fasta	986465	55.6032
	x.laevis_rep1_sup			sup	rna_r9.4.1_70bps_sup.cfg	6.0.6		minimap2 (v2.17)	-ax map-ont -k14	xlaevisMRNA.fasta	1281919	72.2569
	s.cerevisiae_rep1_default	s.cerevisiae	rep1	default	rna_r9.4.1_70bps_hac.cfg	6.0.6	1197462	minimap2 (v2.17)	-ax map-ont -k14	Saccharomyces_cerevisiae.R64-1-1.cdna.all.fa	460897	38.4895
	s.cerevisiae_rep1_ivt			ivt	rna_r9.4.1_70bps_ivt_hac.cfg	6.0.6		minimap2 (v2.17)	-ax map-ont -k14	Saccharomyces_cerevisiae.R64-1-1.cdna.all.fa	379276	31.6733
	s.cerevisiae_rep1_sup			sup	rna_r9.4.1_70bps_sup.cfg	6.0.6		minimap2 (v2.17)	-ax map-ont -k14	Saccharomyces_cerevisiae.R64-1-1.cdna.all.fa	505138	42.1841
	a.thaliana_rep1_default	a.thaliana	rep1	default	rna_r9.4.1_70bps_hac.cfg	6.0.6	1586916	minimap2 (v2.17)	-ax map-ont -k14	Arabidopsis_thaliana.TAIR10.cdna.all.fa	982784	61.9304
	a.thaliana_rep1_ivt			ivt	rna_r9.4.1_70bps_ivt_hac.cfg	6.0.6		minimap2 (v2.17)	-ax map-ont -k14	Arabidopsis_thaliana.TAIR10.cdna.all.fa	928428	58.5052
	a.thaliana_rep1_sup			sup	rna_r9.4.1_70bps_sup.cfg	6.0.6		minimap2 (v2.17)	-ax map-ont -k14	Arabidopsis_thaliana.TAIR10.cdna.all.fa	1006339	63.4148
SYNTHETIC (mapping analysis)	UNM-S_rep1_default	UNM-S	rep1	default	rna_r9.4.1_70bps_hac.cfg	6.0.6	77629	minimap2 (v2.17)	-ax map-ont -k14	riboswitches.fa	45902	59.13
	UNM-S_rep1_ivt			ivt	rna_r9.4.1_70bps_ivt_hac.cfg	6.0.6		minimap2 (v2.17)	-ax map-ont -k14	riboswitches.fa	32118	41.3737
	UNM-S_rep1_sup			sup	rna_r9.4.1_70bps_sup.cfg	6.0.6		minimap2 (v2.17)	-ax map-ont -k14	riboswitches.fa	53701	69.1765
	UNM-S_rep2_default	UNM-S	rep2	default	rna_r9.4.1_70bps_hac.cfg	6.0.6	356523	minimap2 (v2.17)	-ax map-ont -k14	riboswitches.fa	164813	46.2279
	UNM-S_rep2_ivt			ivt	rna_r9.4.1_70bps_ivt_hac.cfg	6.0.6		minimap2 (v2.17)	-ax map-ont -k14	riboswitches.fa	102639	28.7889
	UNM-S_rep2_sup			sup	rna_r9.4.1_70bps_sup.cfg	6.0.6		minimap2 (v2.17)	-ax map-ont -k14	riboswitches.fa	246656	69.1838
	UNM-S_rep3_default	UNM-S	rep3	default	rna_r9.4.1_70bps_hac.cfg	6.0.6	139751	minimap2 (v2.17)	-ax map-ont -k14	riboswitches.fa	67619	48.3853
	UNM-S_rep3_ivt			ivt	rna_r9.4.1_70bps_ivt_hac.cfg	6.0.6		minimap2 (v2.17)	-ax map-ont -k14	riboswitches.fa	56673	40.5528
	UNM-S_rep3_sup			sup	rna_r9.4.1_70bps_sup.cfg	6.0.6		minimap2 (v2.17)	-ax map-ont -k14	riboswitches.fa	96012	68.7022
SYNTHETIC (eGFP vaccine)	eGFP_vaccine_U_rep1_default	eGFP_vaccine_U	rep1	default	rna_r9.4.1_70bps_hac.cfg	6.0.6	2679028	graphmap (v0.5.2)	--rebuild-index -v 1 --double-index --mapq -1 -x sensitive -z 1 -K fastq --min-read-len 0 -A 7 -k 5	2021-8_eGFP_mRNA.v2.fa	2610587	0.974453
	eGFP_vaccine_U_rep1_sup			sup	rna_r9.4.1_70bps_sup.cfg	6.0.6		graphmap (v0.5.2)	--rebuild-index -v 1 --double-index --mapq -1 -x sensitive -z 1 -K fastq --min-read-len 0 -A 7 -k 5	2021-8_eGFP_mRNA.v2.fa	2637225	0.984396
	eGFP_vaccine_m1Y_rep1_default	eGFP_vaccine_m1Ψ	rep2	default	rna_r9.4.1_70bps_hac.cfg	6.0.6	707587	graphmap (v0.5.2)	--rebuild-index -v 1 --double-index --mapq -1 -x sensitive -z 1 -K fastq --min-read-len 0 -A 7 -k 5	2021-8_eGFP_mRNA.v2.fa	669013	0.945485
	eGFP_vaccine_m1Y_rep1_sup			sup	rna_r9.4.1_70bps_sup.cfg	6.0.6		graphmap (v0.5.2)	--rebuild-index -v 1 --double-index --mapq -1 -x sensitive -z 1 -K fastq --min-read-len 0 -A 7 -k 5	2021-8_eGFP_mRNA.v2.fa	672913	0.950997
